# Molecular phylogeny and historical biogeography of andrenine bees (Hymenoptera: Andrenidae)

**DOI:** 10.1101/2020.06.09.103556

**Authors:** Gideon Pisanty, Robin Richter, Teresa Martin, Jeremy Dettman, Sophie Cardinal

**Affiliations:** Canadian National Collection of Insects, Arachnids and Nematodes, Agriculture and Agri-Food Canada, 960 Carling Ave., Ottawa, Ontario, K1A 0C6, Canada; Agriculture and Agri-Food Canada, 960 Carling Ave., Ottawa, Ontario, K1A 0C6, Canada; Steinhardt Museum of Natural History, Tel Aviv University, Tel Aviv 69978, Israel

**Keywords:** *Andrena*, Andreninae, Beringia, phylogenomics, subgeneric classification, ultraconserved element

## Abstract

The mining bee subfamily Andreninae (Hymenoptera: Andrenidae) is a widely distributed and diverse group of ground-nesting solitary bees, including numerous species known as important pollinators. Most of the species diversity of Andreninae is concentrated in the mainly Holarctic genus *Andrena*, comprising ca. 1500 described species. The subfamily and especially the genus have remained relatively neglected by recent molecular phylogenetic studies, with current classifications relying largely on morphological characters. We sampled ultraconserved element (UCE) sequences from 235 taxa, including all andrenine genera and 98 out of 104 currently recognized *Andrena* subgenera. Using 419,858 aligned nucleotide sites from 1009 UCE loci, we present a comprehensive molecular phylogenetic analysis of the subfamily. Our analysis supports the recognition of seven distinct genera in the Andreninae: *Alocandrena, Ancylandrena, Andrena, Cubiandrena, Euherbstia, Megandrena*, and *Orphana*. Within the genus *Andrena*, present-day subgeneric concepts revealed high degrees of paraphyly and polyphyly, due to heavy morphological character homoplasy, necessitating a thorough, extensive revision of the higher classification of the genus. Our results also show that the MRCA of *Andrena*+*Cubiandrena* dispersed from the New World to the Palaearctic probably during the Eocene– early Oligocene, followed by 10–14 Neogene dispersal events from the Palaearctic to the Nearctic and 1–6 Neogene dispersals back into the Palaearctic, all within the genus *Andrena*.

**Highlights:**

- A phylogeny is presented for the bee subfamily Andreninae based on UCE sequences
- The Eastern Mediterranean subgenus *Cubiandrena* is sister to all remaining *Andrena*
- Many *Andrena* subgenera exhibit paraphyly or polyphyly, requiring recircumscription
- At least 11 Old World–New World exchange events have occurred within *Andrena*
