## Supplementary material for "Molecular phylogeny and historical biogeography of andrenine bees (Hymenoptera: Andrenidae)": Table S1

### Sheet: data
voucher		taxonomy								collecting				bioinformatics
depository	identifier	genus	subgenus	species	subspecies	author	sex	det.	notes	country	locality	date	collector	FastQC sequences	assembled contigs	UCE capture	232T-F75 loci
AMNH	AMNH10696	Andrena	Nemandrena	torulosa		LaBerge, 1971	female	J.S. Ascher		USA	CA, Napa Co., Muscowite Corners 1mi E	2001-04-12	J.S. Ascher	658291	258249	1471	784
AMNH	AMNH14	Megandrena	Erythrandrena	mentzeliae		Zavortnik, 1972	female	J.S. Ascher		USA	NV, Clark Co., 13 Mi NW Las Vegas	1980-05-17	J.G. and B.L. Rozen	99031	20523	1080	716
AMNH	AMNH169279	Andrena	Erandrena	principalis		LaBerge, 1986	female	J.S. Ascher		USA	CA, Santa Barbara Co., Santa Cruz Is., South Ridge Rd.	1992-01-19	A. Wenner	93802	21956	1084	738
AMNH	AMNH169802	Andrena	Callandrena s.s.	accepta		Viereck, 1916	female	J.S. Ascher		USA	NM, Hidalgo Co., 21mi. S of Animas	2013-08-29	E.S. Wyman	551137	119656	1617	943
AMNH	AMNH248054	Andrena	Diandrena	cuneilabris		Viereck, 1926	female	J.S. Ascher		USA	CA, Contra Costa Co., Martinez, Old Briones Rd.	2001-06-09	J.S. Ascher	156690	70885	1008	654
AMNH	AMNH250669	Andrena	Hesperandrena	pulverea		Viereck, 1917	female	J.S. Ascher		USA	CA, El Dorado Co., Pleasant Valley	2001-05-07	J.S. Ascher	481756	256412	1304	881
AMNH	AMNH290729	Andrena	Belandrena	hastulata		LaBerge, 1986	female	H. Ikerd 2013		USA	NM, Dona Ana Co., Broad Canyon Ranch	2011-10-01	K. Wetherill	376752	153343	1460	824
AMNH	AMNH461	Ancylandrena		atoposoma		(Cockerell, 1934)	male	J.G. Rozen		USA	CA, Stanislaus Co., Del Puerto Cyn. at N fork Del Puerto	1986-04-26	R. Lee	144547	32936	1240	803
AMNH	AMNH490	Ancylandrena		larreae		(Timberlake, 1951)	female	J.S. Ascher		USA	AZ, Pima Co., Organ Pipe Cactus National Monument	23-27 March 1995	J.G. and B.L. Rozen	226240	92562	1385	879
AMNH	AMNH6868	Andrena	Anchandrena	angustella		Cockerell, 1936	female	J.S. Ascher		USA	CA, Contra Costa Co., Martinez, Old Briones Rd.	2000-04-09	J.S. Ascher	376559	140158	1380	921
AMNH	AMNH96	Megandrena	Megandrena	enceliae		(Cockerell, 1927)	female	J.S. Ascher		USA	AZ, La Paz Co., 16 NE Quartzsite	2003-04-18	J.G. and B.L. Rozen	559210	215372	1539	849
CNC	C2011.0276	Andrena	Chlorandrena	humilis		Imhoff, 1832	female	D. Genoud 2012		France	Pernes-les-Fontaines (La Roque)	2011-04-18	L. Guilbaud, V. Bernard	283089	118860	1706	968
CNC	C2011.0359	Andrena	Melandrena	thoracica		Fabricius, 1775	female	D. Genoud 2012		France	Pernes-les-Fontaines	2011-04-18	L. Guilbaud, L. Neu	400086	175957	1724	936
CNC	CNC1185401	Andrena	Parandrenella	figurata		Morawitz, 1866	female	J. Straka 2017		Bulgaria	Tylenovo, SE-Sabla	2017-06-05	M. Halada	468130	34716	1226	828
CNC	CNC1185402	Andrena	Chrysandrena	alluaudi		Benoist, 1961	female	T. Wood 2016		Portugal	Algarve, 200m E of Cacela Velha	2016-04-27	T. Wood	417671	72180	1225	767
CNC	CNC1185404	Andrena	Orandrena	monilia		Warncke, 1967	female	G. Pisanty		Israel	5km E Borot Lotz	2005-04-06	L. Friedman	1164906	178762	1161	642
CNC	CNC1185411	Andrena	Poecilandrena	kilikiae		Warncke, 1969	female	G. Pisanty		Israel	Ya'ar Odem	2018-03-01	G. Pisanty	1311661	228701	1189	491
CNC	CNC1185412	Andrena	Melandrena	morio		Brullé, 1832	female	D. Genoud 2012		France	Vaucluse, Site 1070 - Île d'Oiselet	2011-04-18	unknown	287560	36388	1306	893
CNC	CNC1186414	Andrena	(unclassified)	sp. 3		---	male	G. Pisanty	Undescribed species	Israel	Kefar Shemuel	1968-02-25	S. Bleszynski	1044488	18311	1109	763
CNC	CNC1186427	Andrena	Melandrena	cineraria		(Linnaeus, 1758)	female	D. Genoud 2013		France	Rhone, Collonges-au-Mont-D'or	2012-03-16	L. Corredor	1023348	140802	1335	874
CNC	CNC1186428	Andrena	Melandrena	nigroaenea		(Kirby, 1802)	female	D. Genoud 2013		France	Rhone, Balan	2012-05-25	L. Fortel	910176	153151	1318	760
CNC	CNC289031	Andrena	Scrapteropsis	alleghaniensis		Viereck, 1907	male	unknown		Canada	ON, Ottawa	7-15 May 2014	S. Cardinal	486575	194650	1759	958
CNC	CNC294912	Andrena	Scrapteropsis	imitatrix		Cresson, 1872	male	unknown		Canada	ON, Casselman, Rt. 400 E	6-14 May 2014	S. Cardinal	645756	227313	1771	970
CNC	CNC295363	Andrena	Euandrena	algida		Smith, 1853	female	unknown		Canada	ON, North Dundas, Rt. 7	7-15 May 2014	S. Cardinal	833020	189546	1761	981
CNC	CNC295521	Andrena	Thysandrena	w-scripta		Viereck, 1904	female	unknown		Canada	ON, Chesterville	7-15 May 2014	S. Cardinal	343236	153389	1680	972
CNC	CNC297045	Andrena	Andrena	frigida		Smith, 1853	female	unknown		Canada	ON, Limoges, Drouin Rd., 80m	14-20 May 2014	S. Cardinal	325600	152918	1640	965
CNC	CNC297421	Andrena	Micrandrena	nigrae		Robertson, 1905	male	G. Pisanty		Canada	ON, Edwards, Parkway Rd.	14-20 May 2014	S. Cardinal	262856	125358	1634	940
CNC	CNC297473	Andrena	Leucandrena	barbilabris		(Kirby, 1802)	male	unknown		Canada	ON, Russell, Rt. 500	15-21 May 2014	S. Cardinal	531203	218901	1691	947
CNC	CNC308903	Andrena	Melandrena	commoda		Smith, 1879	male	G. Pisanty		Canada	ON, Russell, Rt. 500	29 May - 3 June 2014	S. Cardinal	402828	182943	1799	954
CNC	CNC31500	Andrena	Holandrena	cressonii		Robertson, 1891	female	unknown		Canada	ON, Ottawa, Fletcher Wildlife Garden	3-7 May 2012	CNC Bteam	303397	144268	1409	797
CNC	CNC315343	Andrena	Andrena	tridens		Robertson, 1902	female	unknown		Canada	ON, Limoges, Drouin Rd., 80m	5-9 June 2014	S. Cardinal	391539	99941	1127	767
CNC	CNC31565	Andrena	Trachandrena	rugosa		Robertson, 1891	female	unknown		Canada	QC, Gatineau Park, 1.8km N Eardley	4-11 May 2012	CNC Hymenoptera Team	296044	99099	1417	796
CNC	CNC31638	Andrena	Conandrena	bradleyi		Viereck, 1907	female	unknown		Canada	QC, Gatineau Park, 1.8km N Eardley	11-18 May 2012	CNC Hymenoptera Team	309445	156164	1702	980
CNC	CNC349693	Pseudopanurgus		andrenoides		(Smith, 1853)	female	unknown		Canada	ON, Osgoode	10-16 September 2014	S. Cardinal	382294	184814	1677	868
CNC	CNC389885	Andrena	Dasyandrena	cristata		Viereck, 1917	female	W.E. LaBerge		USA	AZ, Cochise Co., Charleston	1966-02-17	R.F. Sternitzky	328723	123067	1471	919
CNC	CNC49201	Andrena	Plastandrena	prunorum		Cockerell, 1896	male	A. Ariana 2013		Canada	AB, Red Deer River NW Dinosaur Provincial Park	9-12 July 1997	J.E. O'Hara	292315	110939	1497	927
CNC	CNC50691	Andrena	Onagrandrena	linsleyi		Timberlake, 1937	female	A. Ariana 2013		USA	CA, Thousand Palms	1955-03-05	W.R.M. Mason	229386	28259	1210	857
CNC	CNC52808	Andrena	Tylandrena	erythrogaster		(Ashmead, 1890)	female	unknown		Canada	ON, Ottawa	1983-05-20	L. Leblanc	261249	117420	1599	930
CNC	CNC53497	Andrena	Thysandrena	candida		Smith, 1879	male	unknown		USA	CA, Snow Creek	1955-03-08	W.R.M. Mason	676497	30766	1104	788
CNC	CNC54360	Andrena	Melandrena	cerasifolii		Cockerell, 1896	female	W.E. LaBerge		USA	AZ, Ramsey cyn., 15 mi. S. Sierra Vista, Huachuca Mts.	1967-03-25	Sternitzky	479267	94527	1289	864
CNC	CNC54688	Andrena	Gonandrena	fragilis		Smith, 1853	female	unknown		Canada	ON, Dunn TWP	1974-07-20	W.W. Judd	383407	157327	1612	955
CNC	CNC60003	Andrena	Geissandrena	trevoris		Cockerell, 1897	male	W.E. LaBerge		Canada	BC, Cowichan Bay	1959-06-02	E.E. MacDougall	180210	53813	1150	804
CNC	CNC822762	Andrena	Trachandrena	hippotes		Robertson, 1895	female	unknown		Canada	ON, Ottawa	7-14 May 2012	S. Cardinal	453135	221016	1502	814
CNC	CNC822763	Andrena	Melandrena	dunningi		Cockerell, 1898	female	unknown		Canada	QC, Gatineau Park	2012-05-18	CNC Bteam	102455	58050	1415	903
CNC	CNC822765	Andrena	Plastandrena	crataegi		Robertson, 1893	female	unknown		Canada	ON, Ottawa	2012-06-18	CNC Bteam	445935	197179	1639	856
CNC	CNC822767	Andrena	Simandrena	nasonii		Robertson, 1895	female	unknown		Canada	QC, Gatineau Park	2012-05-11	S. Cardinal	393900	90974	1553	972
CNC	CNC822771	Andrena	Melandrena	vicina		Smith, 1853	female	unknown		Canada	ON, Ottawa	2012-05-14	S. Cardinal	1077626	143839	997	282
CNC	CNC822773	Andrena	Trachandrena	forbesii		Robertson, 1891	female	G. Pisanty		Canada	ON, Ottawa	24-31 May 2012	CNC Bteam	432974	186431	1706	950
CNC	CNC822786	Andrena	Larandrena	miserabilis		Cresson, 1872	female	unknown		Canada	ON, Ottawa	25-30 May 2013	A. Ariana	118076	66224	1391	896
CNC	CNC822787	Andrena	Ptilandrena	erigeniae		Robertson, 1891	female	unknown		Canada	ON, Algonquin Provincial Park	2011-05-27	E. Nardone	516042	201967	1697	939
CNC	CNC822788	Calliopsis	Calliopsis	andreniformis		Smith, 1853	female	unknown		Canada	ON, Cambridge	27-29 June 2011	CANPOLIN	233985	86522	1422	873
CNC	CNC822789	Andrena	Callandrena s.l.	placata		Mitchell, 1960	female	T. Wood		USA	MI, Kalamazoo Co., Au Sabo Land Preserve	2017-07-29	T. Wood	302737	116361	1408	901
CNC	CNC822790	Andrena	Cnemidandrena	nubecula		Smith, 1853	female	T. Wood		USA	MI, Lake Co., Irons: 1 mile South: W 8 Mile Road x N Johnson Rd	2017-08-13	T. Wood	311787	120478	1546	968
CNC	CNC822792	Andrena	Callandrena s.l.	helianthi		Robertson, 1891	female	T. Wood		USA	MI, Barry Co., Freeport: Maher Sanctuary	2017-09-10	T. Wood	639947	257130	1855	957
CNC	CNC822793	Andrena	Micrandrena	minutula		(Kirby, 1802)	female	J. Straka		Czechia	Boří les env.	2008-04-05	J. Batelka, J. Straka	372284	173594	1686	943
CNC	CNC822799	Andrena	Charitandrena	hattorfiana		(Fabricius, 1775)	female	J. Straka		Czechia	Toužín, Toužínské stráně, Jihočeský kraj	2017-06-22	J. Straka	734396	268426	1812	976
CNC	CNC822814	Andrena	Distandrena	longibarbis		Pérez, 1895	female	T. Wood		Portugal	Algarve, Pera Dunes	2015-04-02	T. Wood	251637	95398	1349	881
CNC	CNC822828	Euherbstia		excellens		Friese, 1925	male	unknown		Chile	Region Metropolitano, Farellones, 2295m	2012-12-30	L. Packer, R. Smith	125739	69739	1560	932
CNC	CNC822829	Orphana		wagenknechti		Rozen, 1971	male	unknown		Chile	Region IV, Lorenzo Peralta 1km W	2015-10-15	L. Packer	200801	110303	1700	959
CNC	CNC822830	Protoxaea		gloriosa		(Fox, 1893)	male	unknown		USA	AZ, Cochise Co., Bowie, 2 Mi E.	2016-08-24	N. Mirsharifi	164359	90228	1182	739
CNC	CNC822836	Andrena	Cnemidandrena	hirticincta		Provancher, 1888	male	T. Wood		USA	MI, Barry Co., Middleville State Game Area: Parmalee Road	2017-09-10	T. Wood	207819	94144	1773	993
CNC	CNC822838	Andrena	Proxiandrena	proxima		(Kirby, 1802)	female	P. Bogusch		Czechia	Čížov env., NP Podyjí	2017-05-31	P. Bogusch	217246	105569	1329	876
CNC	CNC822840	Andrena	Poliandrena	limbata		Eversmann, 1852	female	J. Straka		Hungary	Sukoró, Velencei-tó lake env.	2014-05-21	A. Astapenková, J. Habermannová, J.Straka	203397	114050	1640	958
CNC	CNC822855	Andrena	Trachandrena	miranda		Smith, 1879	female	unknown		Canada	ON, Algonquin Provincial Park	30 May - 12 June 2011	E. Nardone	671369	122769	1187	600
CNC	CNC822856	Andrena	Melandrena	carlini		Cockerell, 1901	female	unknown		Canada	QC, Gatineau Park, 1.8km N Eardley	4-11 May 2012	S. Cardinal	442877	184261	1566	937
CNC	CNC954937	Andrena	Melandrena	vaga		Panzer, 1799	female	J. Straka		Czechia	Benzínov, Předonín, Roudnice nad Labem env.	2009-04-19	J. Batelka, J. Straka	354563	67936	1344	784
CNC	CNC954940	Andrena	Euandrena	nigrocaerulea		Cockerell, 1897	female	G. Pisanty		USA	CA, Kern Co., 12.3 Mi NNW Frazer Park	2-23 May 1989	W.E. Whal	495837	178409	1251	704
CNC	CNC954944	Andrena	Agandrena	agilissima		(Scopoli, 1770)	male	T. Wood 2016		Portugal	Aljezur, W Vale de Telha	1-9 May 2016	T. Wood	254177	80826	1528	958
CNC	CNC954948	Andrena	Micrandrena	melanochroa		Cockerell, 1898	female	unknown		Canada	QC, Gatineau Park	18-24 May 2012	CNC Bteam	1044573	145694	1125	507
CNC	CNC954949	Andrena	Scaphandrena	sladeni		Viereck, 1924	female	unknown		Canada	BC, White Lake, Oliver	1959-05-28	L.A. Kelton	303439	32035	1080	790
CNC	DRO413969	Andrena	Scrapteropsis	ilicis		Mitchell, 1960	female	S.W. Droege		USA	MD, Anne Arundel Co., 38.8883N 76.5541W	2015-06-06	S.W. Droege	291786	129715	1649	957
CNC	DRO440556	Andrena	Iomelissa	violae		Robertson, 1891	female	unknown		USA	MD, St. Mary's Co., 38.3807N 76.8035W	3-4 May 2015	S. Gallagher	159310	84701	1480	947
CNC	DRO442147	Andrena	Tylandrena	perplexa		Smith, 1853	female	S.W. Droege		USA	MD, Anne Arundel Co., 38.8876N 76.5555W	2016-06-09	S.W. Droege	246250	101369	1384	889
CNC	DRO448911	Andrena	Archiandrena	banksi		Malloch, 1917	female	S.W. Droege		USA	VA, Fairfax Co., Wolf Trap National Park for the Performing Arts	13-20 April 2015	S. Pollock	648658	197520	1626	899
CNC	DRO449064	Perdita	Hexaperdita	bishoppi		Cockerell, 1906	female	S.W. Droege		USA	MD, Anne Arundel Co., Davidsonville	2016-08-30	S.W. Droege	405509	176608	1379	761
CNC	DRO474425	Andrena	Rhacandrena	brevipalpis		Cockerell, 1930	male	unknown		USA	MD, Washington Co.	? June 2017	S.W. Droege	528501	160937	1683	935
CNC	SDC.10245	Andrena	Diandrena	olivacea		Viereck, 1917	female	K.J. Hung		USA	CA, Anza-Borrego	2014-03-22	Hung, Cen, Dipaola	102552	51146	1430	907
CNC	SDC.57	Andrena	Pelicandrena	atypica		(Cockerell, 1941)	male	K.J. Hung		USA	CA, San Diego Co., N32.9296 W117.2136	2013-02-27	K.J. Hung	147830	76157	1565	963
CNC	TAU152607	Andrena	Melandrena	fuscocalcarata		Morawitz, 1877	female	G. Pisanty		Israel	Ya'ar Kedoshim	2014-03-04	N. Shamir	986814	157435	1210	580
CNC	TAU204519	Andrena	Aciandrena	spolata		Warncke, 1968	female	G. Pisanty		Israel	Nahal Zeruya	2015-02-16	L. Friedman	321813	62277	1207	698
CNC	TAU234092	Andrena	Distandrena	mariana	leptura	Warncke, 1974	female	G. Pisanty		Israel	Nahal Sayif	2016-02-13	G. Pisanty	1204576	191885	1083	529
CNC	TAU235708	Andrena	Poecilandrena	sphecodimorpha	mediterranea	Pisanty & Scheuchl, 2016	female	G. Pisanty		Israel	Bar Giyyora, 0.5kmE	2016-03-09	L. Friedman	881438	164528	1248	558
CNC	TAU272460	Andrena	Chrysandrena	henotica		Warncke, 1975	female	G. Pisanty		Israel	Ya'ar Kedoshim	2017-04-03	Y. Farago	1295920	216846	1109	405
CNC	TAU60343	Andrena	Holandrena	fimbriatoides		Scheuchl, 2004	female	E. Scheuchl 2011		Israel	Bet Nir	2010-03-28	G. Pisanty	1029805	82398	1282	865
CNC	UB2010.0278	Andrena	Lepidandrena	curvungula		Thomson, 1870	female	D. Genoud 2012		France	Sainte-Foy-lès-Lyon	2010-05-29	L. Domond	195286	86938	1589	954
CNC	UB2011.3275	Andrena	Euandrena	bicolor		Fabricius, 1775	female	D. Genoud 2012		France	Collonges-au-Mont-D'or, Château du Tourvéon	2011-03-23	L. Domond	357417	167673	1675	950
CNC	UB2011.5186	Andrena	Chrysandrena	fulvago		(Christ, 1791)	female	D. Genoud 2012		France	Limonest, Parc du stade	2011-06-15	L. Fortel	403627	185089	1767	945
CNC	UB2012.0411	Andrena	Zonandrena	flavipes		Panzer, 1799	female	D. Genoud 2012		France	Cailloux-sur-Fontaines, La Rivoire	2012-03-16	L. Motino	739636	277468	1701	914
CNC	UB2012.0788	Andrena	Simandrena	propinqua		Schenck, 1851	female	E. Scheuchl 2012		France	Meyzieu, La Forestière	2012-03-16	L. Motino	352905	171835	1755	962
CNC	UB2012.1528	Andrena	Larandrena	ventralis		Imhoff, 1832	female	D. Genoud 2012		France	Rillieux-la-Pape, Crépieux Charmy	2012-04-27	L. Fortel	703485	275546	1702	959
CNC	UB2012.1987	Andrena	Andrena	fulva		(Müller, 1766)	female	D. Genoud 2013		France	Taluyers, Marais de Morlin	2012-04-27	L. Domond	386344	175704	1624	938
CNC	UB2012.2723	Andrena	Ptilandrena	fulvata		Stoeckhert,1930	female	D. Genoud 2013		France	Cailloux-sur-Fontaines, La Rivoire	2012-05-25	L. Domond	631028	200224	1601	863
CTMI	CNC822816	Andrena	Rhaphandrena	prima		Casad, 1896	female	J.L. Neff 2001		USA	TX, Jeff Davis Co., 17-23 mi. S. Kent, Hwy 118	2002-04-13	A.W. Hook	55332	19459	1081	720
CTMI	NEF21887	Andrena	Gonandrena	persimulata		Viereck, 1917	female	J.L. Neff 2001		USA	MN, Rice Co., Northfield (Carleton)	2001-06-10	J.L. Neff	91898	18690	830	530
CTMI	NEF28267	Andrena	Micrandrena	trapezoidea		Viereck, 1917	male	J.L. Neff 2004		USA	TX, Zavala Co., Eagle Pass, 24.4 Mi. NE	2005-03-11	J.L. Neff	216957	71586	1379	889
GPisanty	CNC1190315/6	Andrena	Poliandrena	?blanda/corax		Pérez, 1895/Warncke, 1967	male/female	E. Scheuchl 2009/2014	worker mixed up labels of two specimens during DNA processing	Spain	Murcia, 20km S Murcia, Balsicas, Los Molinos / Andalucia, Sierra Nevada, env. Lanjaron	18 March 2007 / 4 May 2003	E. Scheuchl / J. Halada	843392	131458	1240	627
GPisanty	CNC822812	Andrena	Rufandrena	rufiventris		Lepeletier, 1841	female	E. Scheuchl		Tunisia	Tataouine	2001-04-11	M. Halada	472131	183917	1444	811
GPisanty	CNC822813	Andrena	Ulandrena	schulzi		Strand, 1921	female	K. Standfuss		Greece	Platania/Volos	2001-04-08	K. Standfuss	210140	56494	1244	862
GPisanty	CNC822815	Alocandrena		porteri		Michener, 1986	female	unknown		Peru	Ayacucho	2010-05-08	R. Alvarez	1008849	317685	1591	793
GPisanty	CNC822846	Andrena	Chlorandrena	nigroolivacea		Dours, 1873	female	E. Scheuchl		Spain	Murcia, 20km S Murcia, Balsicas, Los Molinos	2007-03-19	E. Scheuchl	816158	234227	1520	822
GPisanty	CNC822847	Andrena	Troandrena	saettana		Warncke, 1975	female	E. Scheuchl		Jordan	Petra	1995-05-14	K. Denes jun.	575667	23787	413	235
GPisanty	CNC822849	Andrena	Poliandrena	relata		Warncke, 1967	female	E. Scheuchl 2007		Spain	Murcia, Balsicas, Los Molinos	2007-03-25	E. Scheuchl	310055	113282	1420	904
GPisanty	CNC822850	Andrena	Margandrena	quinquepalpa		Warncke, 1980	female	E. Scheuchl 2001		Tunisia	Bou Chebka	2001-03-24	C. Schmid-Egger	795490	233188	1529	903
GPisanty	CNC822851	Andrena	?Leimelissa	ispida		Warncke, 1965	female	E. Scheuchl 2007		Turkey	Kütahya, Between Emet and Tavşanlı	2007-06-05	E. Scheuchl	1079488	341927	1316	681
GPisanty	CNC822852	Andrena	Thysandrena	hypopolia		Schmiedeknecht, 1884	female	E. Scheuchl 2014		Austria	Niederosterreich, Kremsland, Gedersdorf, Losshange in Weinbaugeb	2014-08-07	E. Scheuchl	333630	72084	1426	921
GPisanty	CNC822853	Andrena	Taeniandrena	lathyri		Alfken, 1899	male	E. Scheuchl 2010		Germany	NiederBayern, Passau, Pocking	2010-05-28	E. Scheuchl	408325	119505	1576	945
GPisanty	CNC822854	Andrena	?Graecandrena	verticalis		Pérez, 1895	female	E. Scheuchl 2001		Spain	Murcia, Albujon, 10km N Cartajena	2001-05-01	E. Scheuchl	869551	231085	1428	872
INHS	INHS100837	Andrena	Scaphandrena	scurra		Viereck, 1904	male	W.E. LaBerge		USA	WA, Benton Co., Hanford Site. ALE. Bobcat Canyon	1995-05-16	R.S. Zack	183177	75922	1358	906
INHS	INHS77669	Andrena	Callandrena s.s.	manifesta		(Fox, 1894)	female	W.E. LaBerge		Mexico	Baja California, Sur, 10 mi. S of La Paz	1971-10-16	C.D. Michener	230520	23941	1028	738
INHS	INHS78879	Andrena	(unclassified)	sp. 1		---	male	J.L. Neff	Undescribed species. Previous ID: Andrena vinnula det. W.E. LaBerge 2003. Clearly a misidentification.	Mexico	16 Mi S Mexico City	1963-08-28	Scullen, Bolinger	328895	74360	1234	819
INHS	INHS78883	Andrena	Charitandrena	toluca		LaBerge, 1969	male	W.E. LaBerge		Mexico	Jalisco, Tepatitlan	1970-09-17	G.E. and R.M. Bohart	129454	11656	1146	826
INHS	INHS91823	Andrena	Notandrena	nothoscordi		Robertson, 1897	female	W.E. LaBerge		USA	IL, Clay Co., 2 mi. SW Edgewood	1968-04-30	LaBerge, Webb	270078	26641	1049	723
INHS	INHS94420	Andrena	Psammandrena	cercocarpi		Cockerell, 1936	female	W.E. LaBerge		USA	CA, San Mateo Co., Stanford University Campus Experimental Area	1970-04-23	A.R. Moldenke	460611	112972	1167	728
KJHung	CNC822842	Andrena	Oligandrena	nigripes		Cockerell, 1916	female	K.J. Hung		USA	CA, Spring Valley	2012-03-08	K.J. Hung	419882	189708	1632	935
KJHung	P5.432	Andrena	Xiphandrena	mendica		Mitchell, 1960	female	K.J. Hung		USA	OH, Licking Co., Pataskala	2017-07-05	K.J. Hung	250752	105180	1598	958
KJHung	SDC.329	Andrena	Dactylandrena	caliginosa		Viereck, 1917	female	K.J. Hung		USA	CA, San Diego Co., N32.9922 W117.1140	2013-03-21	K.J. Hung	87315	48658	1434	917
KUEC	CNC822831	Andrena	Osychnyukandrena	cochlearicalcar		Lebedev, 1933	female	A. Ariana 2009	One of two specimens used for redescription of A. cochlearicalcar, Ariana et al., Esakia 49:63-70 (2009)	Kazakhstan	S. Kazakhstan, Chordara, 200m, W of Tashkent	2004-04-30	O. Tadauchi	129097	33773	1039	696
KUEC	CNC822832	Andrena	Planiandrena	cf. planirostris		Morawitz, 1876	female	G. Pisanty	Previous ID: Andrena planirostris det. Shebl & Tadauchi, Esakia 50:37-70 (2011). This is the single specimen used for redescription of A. planirostris in this paper. The specimen and its rediscription both differ from the account of A. planirostris given in Gusenleitner and Schwarz's 2002 worldwide Andrena checklist, as follows: clypeus with impunctate midline only in apical half; ocelloccipital …	Kazakhstan	S. Kazakhstan, Jabagly, 1150-1250 m	2004-05-03	V. Lina	144821	38901	1235	871
KUEC	CNC822833	Andrena	Leimelissa	bairacumensis		Morawitz, 1876	female	O. Tadauchi 2006	Single specimen used for redescription of A. bairacumensis, Tadauchi, Esakia 46:1-19 (2006)	Kazakhstan	S. Kazakhstan, Janatas	2003-06-07	O. Tadauchi	96567	32279	1158	779
KUEC	CNC822834	Andrena	Habromelissa	omogensis		Hirashima, 1953	female	unknown		Japan	Honshu, Kinki University Campus	2002-10-04	A. Abe	100401	15209	948	639
KUEC	CNC822835	Andrena	Calomelissa	tsukubana		Hirashima, 1957	female	unknown		Japan	Kyushu, Kumamoto Pref., Kamimashiki, Yabe	2004-05-26	T. Sugimoto	172343	78638	1180	796
KUEC	CNC822843	Andrena	Stenomelissa	halictoides		Smith, 1869	female	O. Tadauchi 2018		Japan	Honshu, Tochigi Pref., Nasu-Yumoto, Nasu-machi	1975-05-22	O. Tadauchi	382061	7211	189	---
OLML	CNC954950	Andrena	Campylogaster	erberi		Morawitz, 1871	male	E. Scheuchl 2002		Turkey	Gevaş env. 2000m, 40 km SW Van	2001-06-03	K. Denes sen.	1219200	7230	137	---
OLML	TEMP10	Andrena	Poecilandrena	mucorea		Morawitz, 1876	female	K. Warncke		Tajikistan	Arak-Tau	1978-04-20	J. Strejcek	1019486	84022	949	625
OLML	TEMP18	Andrena	Pallandrena	byrsicola		Schmiedeknecht, 1900	female	E. Scheuchl 2013		Morocco	12km O of Ifrane	9-10 May 1997	J. Halada	414197	101424	1169	785
OLML	TEMP7	Andrena	Campylogaster	erberi		Morawitz, 1871	female	E. Scheuchl 2002		Turkey	Güzelsu env., 40km SE Van	2001-06-07	K. Denes sen.	644892	275169	165	---
OLML	TEMP9	Andrena	Longandrena	longiceps		Morawitz, 1895	female	K. Warncke		Uzbekistan	Buchara	1983-05-03	Dr. Zdenek Padr	581033	110201	1286	859
SMNHTAU	CNC822776	Andrena	Carandrena	aerinifrons	levantina	Hedicke, 1938	female	G. Pisanty		Israel	Lakhish, 3km NE	2016-02-26	G. Pisanty	159826	77444	1566	962
SMNHTAU	CNC822783	Andrena	Zonandrena	vachali		Pérez, 1895	female	G. Pisanty		Israel	Holot Mash'abim	2017-03-10	G. Pisanty	1369923	306506	1575	861
SMNHTAU	CNC822795	Andrena	Hoplandrena	trimmerana		(Kirby, 1802)	male	J. Straka		Czechia	Lubnice, grassy slopes	2017-06-23	J. Straka	924579	323240	1798	925
SMNHTAU	CNC822796	Andrena	Taeniandrena	ovatula		(Kirby, 1802)	male	J. Straka		Czechia	Počerady, odkaliste elektrarny	22-23 May 2010	R. Tropek	562164	228041	1697	946
SMNHTAU	CNC822797	Cubiandrena		cubiceps		(Friese, 1914)	female	J. Straka		Turkey	Hamidiye env., astragalus steppe, lime stone, Adana Prov.	25-26 June 2011	J. Straka, P. Janšta	363875	147400	1695	967
SMNHTAU	CNC822801	Andrena	Poecilandrena	labiata		Fabricius, 1781	female	J. Straka		Czechia	Úhošť-south, Úhošťany env.	13-28 April 2014	J. Straka	534103	231505	1313	680
SMNHTAU	CNC822802	Andrena	Poliandrena	polita		Smith, 1847	male	J. Straka		Slovakia	NPR Devínska Kobyla, Devín env.	2017-06-02	J. Straka, J. Straková	148103	66413	1349	889
SMNHTAU	CNC822804	Andrena	Biareolina	lagopus		Latreille, 1809	male	J. Straka		Czechia	Dolní Věstonice env.	2011-05-29	P. Bogusch	776234	288356	1714	876
SMNHTAU	CNC822805	Andrena	Tarsandrena	tarsata		Nylander, 1848	female	J. Straka		Czechia	Přebuz, rašeliniště	23-25 July 2009	J. Farkač, J. Straka, V. Vrabec	587502	182604	1672	940
SMNHTAU	CNC822806	Andrena	Aenandrena	aeneiventris		Morawitz, 1872	female	J. Straka		Hungary	Kunpeszér env., sandy hill	2013-06-07	D. Benda, P. Bogusch, J. Straka	636643	138553	1620	955
SMNHTAU	CNC822807	Andrena	Margandrena	marginata		Fabricius, 1776	female	J. Straka		Czechia	Milovice, bývalý vojenský prostor Mladá	2014-08-09	J. Straka, J. Batelka	747217	281997	1628	888
SMNHTAU	CNC822808	Andrena	Nobandrena	nobilis		Morawitz, 1874	male	J. Straka		Hungary	Alsóadacsi temető, cemetery	2013-05-23	A. Astapenková, J. Habermannová, J.Straka	187183	97268	1621	981
SMNHTAU	CNC822809	Andrena	Scitandrena	scita		Eversmann, 1852	male	J. Straka		Hungary	Kunpeszér env., sandy hill	2013-06-07	D. Benda, P. Bogusch, J. Straka	25825	10085	950	610
SMNHTAU	CNC822810	Andrena	Suandrena	suerinensis		Friese, 1884	male	J. Straka		Hungary	Bugac env., pasture	2013-05-22	A. Astapenková, J. Habermannová, J.Straka	205832	94502	1645	986
SMNHTAU	CNC822811	Andrena	Melittoides	melittoides		Friese, 1899	male	G. Pisanty		Israel	Nahal Keziv	2018-02-28	G. Pisanty	107931	51023	1522	951
SMNHTAU	CNC822817	Andrena	Aciandrena	aciculata		Morawitz, 1886	female	J. Straka		Czechia	Havranické vřesoviště, Havraníky env., NP Podyjí	2014-07-28	J. Straka	516716	129895	1677	984
SMNHTAU	CNC822818	Andrena	Hyperandrena	bicolorata		(Rossi, 1790)	female	J. Straka		Spain	Alcañiz 15km W, Desierto de Calanda, Aragón prov.	5-9 April 2012	K. Jůzová, K. Černá, J. Straka	656337	220592	1636	933
SMNHTAU	CNC822819	Andrena	Cordandrena	cordialis		Morawitz, 1877	male	J. Straka		Hungary	Orgovány env., 20 km SW Kecskemét	2009-04-24	J. Straka, P. Bogusch	437044	98401	1644	990
SMNHTAU	CNC822820	Andrena	Andrena	helvola		(Linnaeus, 1758)	female	J. Straka		Czechia	Dolní Věstonice, Pálava	24 April - 7 May 2014	J. Straka	179545	94238	1505	942
SMNHTAU	CNC822821	Andrena	Holandrena	labialis		(Kirby, 1802)	female	J. Straka		Hungary	Dunatetétlen, saline lake, Kecskemét 45km SEE	2013-07-17	J. Habermannová, J. Straka	161173	54498	1236	802
SMNHTAU	CNC822822	Andrena	Didonia	sp. 2		---	female	G. Pisanty	Probably an undescribed species. Previous ID: Andrena mucida det. J. Straka. However, the scopa is simple-haired, and the sculpture of the metasoma and mesosoma is much more shagreened and finely punctured compared to A. mucida.	Hungary	Várpalota, lime stone steppe	2-4 April 2016	J. Straka, D. Benda, K. Kodejš	153855	75692	1553	965
SMNHTAU	CNC822823	Andrena	Hamandrena	nasuta		Giraud, 1863	male	J. Straka		Hungary	Bugac env., pasture	2014-05-22	A. Astapenková, J. Habermannová, J.Straka	711465	238926	1341	671
SMNHTAU	CNC822824	Andrena	Cnemidandrena	nigriceps		(Kirby, 1802)	male	J. Straka		Czechia	Erika, slín, Lomnice u Sokolova	29 June - 3 July 2014	R. Tropek, I. Černá, O. Čížek	588002	193336	1645	909
SMNHTAU	CNC822825	Andrena	Notandrena	nitidiuscula		Schenck, 1853	female	J. Straka		Czechia	Jívka, odkaliště měděné rudy	6-7 August 2016	J. Straka	197980	86419	1321	862
SMNHTAU	CNC822826	Andrena	Orandrena	oralis		Morawitz, 1876	female	J. Straka		Hungary	Alsóadacsi temető, cemetery	2014-05-23	A. Astapenková, J. Habermannová, J.Straka	504696	185131	1737	947
SMNHTAU	CNC822827	Andrena	Plastandrena	tibialis		(Kirby, 1802)	female	J. Straka		Hungary	Inota 2, oak steppe	2-3 April 2016	J. Straka, D. Benda, K. Kodejš	106857	52195	1311	859
SMNHTAU	CNC822837	Andrena	Carandrena	falcinella		Warncke, 1969	male	G. Pisanty		Israel	Lehavot Habashan	2018-03-01	G. Pisanty	380168	131802	1565	976
SMNHTAU	CNC822839	Andrena	Poecilandrena	seminuda		Friese, 1896	male	J. Straka		Hungary	Súr 1km S, loes stepe	2-3 April 2016	J. Straka, D. Benda, K. Kodejš	219764	115644	1733	972
SMNHTAU	CNC822841	Andrena	Poecilandrena	viridescens		Viereck, 1916	female	J. Straka		Slovakia	Plavecké podhradie, NPR Pohanská	2017-06-03	J. Straka, J. Straková	757972	163235	1755	991
SMNHTAU	CNC822848	Andrena	Cnemidandrena	fuscipes		(Kirby, 1802)	female	J. Straka		Austria	Moosburg env., Kärnten	21-22 August 2015	J. Straka	368696	134209	1671	959
SMNHTAU	CNC822860	Andrena	Euandrena	chrysopus		Pérez, 1903	male	unknown		Hungary	Budapest env., Budaörs, lime mts.	2009-04-25	J. Straka, P. Bogusch	923879	193530	1358	863
SMNHTAU	CNC822861	Andrena	Andrena	lapponica		Zetterstedt, 1838	female	unknown		Czechia	Bynovec, bývalá lesní školka	2011-04-21	J. Straka	2367569	129979	1341	825
SMNHTAU	CNC954936	Andrena	Micrandrena	alfkenella		Perkins, 1914	male	G. Pisanty	Previous ID: Andrena nana det. J. Straka. However, the COI barcode sequence shows 99% match to A. alfkenella.	Hungary	Simontornya env., loes quarry	2013-07-14	J. Habermannová, J. Straka	292078	91440	1503	927
SMNHTAU	CNC954938	Andrena	Ulandrena	speciosa		Friese, 1899	male	G. Pisanty		Israel	Zomet Shivta	2017-03-10	G. Pisanty	556709	204070	1758	943
SMNHTAU	CNC954939	Andrena	Platygalandrena	combaella		Warncke, 1966	female	J. Straka		Hungary	Kesthely env., lime stone	2014-05-23	A. Astapenková, J. Habermannová, J.Straka	756278	231497	1685	948
SMNHTAU	CNC954942	Andrena	Parandrena	wolfi		Gusenleitner & Scheuchl, 2000	male	G. Pisanty		Israel	Lehavot Habashan	2018-03-01	G. Pisanty	298635	135273	1647	978
SMNHTAU	CNC954943	Andrena	Fumandrena	fabrella		Pérez, 1903	female	D.W. Baldock 2015		Portugal	Algarve, Praia da Ingrina, Zavial	2015-04-07	T. Wood	750320	115571	1289	873
SMNHTAU	CNC954945	Andrena	Hoplandrena	ferox		Smith, 1847	male	G. Pisanty		Czechia	C. Bohemia, Lysa nad Labem env.	19-23 April 2015	J. Straka, M. Vegrichtova	137264	74685	1596	962
SMNHTAU	CNC954946	Andrena	Oreomelissa	coitana		(Kirby, 1802)	female	J. Straka		Czechia	S. Bohemia, Desky	22 July - 3 August 2017	J. Peterka	413862	60800	1049	675
SMNHTAU	DRO133194	Andrena	Euandrena	geranii		Robertson, 1891	female	S.W. Droege		USA	WV, Randolph Co., 38.9333N 79.7167W	2009-06-19	J. Whitaker	412653	158684	1651	970
SMNHTAU	DRO149777	Andrena	Onagrandrena	anograe		Cockerell, 1901	female	S.W. Droege		USA	SD, Pennington Co., 43.7437N 102.4854W	21-22 May 2010	S.W. Droege	169722	55094	1357	908
SMNHTAU	DRO149919	Andrena	Euandrena	astragali		Viereck & Cockerell, 1914	female	S.W. Droege		USA	SD, Jackson Co., 43.7514N 101.9321W	2010-05-25	S.W. Droege	445865	152572	1425	919
SMNHTAU	DRO178190	Andrena	Parandrena	andrenoides		(Cresson, 1878)	female	S.W. Droege		USA	SD, Bennett Co., 42.6084N 99.1716W	2010-05-18	S.W. Droege	63136	33342	1024	664
SMNHTAU	DRO364664	Andrena	Scrapteropsis	fenningeri		Viereck, 1922	female	S.W. Droege		USA	MD, Harford Co., Anita C Leight Estuary Center	2013-05-11	Estuary volunteers	155786	88263	1475	936
SMNHTAU	DRO374578	Andrena	Derandrena	ziziaeformis		Cockerell, 1908	male	S.W. Droege		USA	MD, Washington Co., 39.4214N 78.138W	2014-05-24	T. McMahon	754724	240607	1510	771
SMNHTAU	DRO440222	Andrena	Leucandrena	macra		Mitchell, 1951	male	unknown		USA	MD, St. Mary's Co., 38.2334N 76.7166W	2015-05-03	S. Gallagher	149551	79511	1567	954
SMNHTAU	DRO448867	Andrena	Scaphandrena	arabis		Robertson, 1897	female	S.W. Droege		USA	VA, Farifax Co., 38.9397N 77.2628W	7-13 April 2015	S. Pollock	99979	40866	1212	820
SMNHTAU	Hym13579	Andrena	Fumandrena	pandosa		Warncke, 1968	female	G. Pisanty		West Bank	Har Gilo	1991-04-17	R. Kasher	124360	14252	633	380
SMNHTAU	Hym13585	Andrena	Aciandrena	janthina		Warncke, 1975	female	G. Pisanty 2016		West Bank	Har Gilo	1991-04-17	R. Kasher	460298	28665	858	557
SMNHTAU	NEF26356	Andrena	Onagrandrena	oenotherae		Timberlake, 1937	female	J.L. Neff 2004		USA	CA, San Diego Co., El Cajon, 6 Mi E	2004-03-15	J.L. Neff	94944	33604	1082	720
SMNHTAU	NEF26457	Andrena	Genyandrena	mackieae		Cockerell, 1937	female	J.L. Neff 2001		USA	CA, San Diego Co., Descanso, 3 Mi. W	2004-03-16	J.L. Neff	69112	27344	1133	755
SMNHTAU	NEF26474	Andrena	Derandrena	vandykei		Cockerell, 1936	female	J.L. Neff 2004		USA	CA, San Diego Co., Descanso, 3 Mi. W	2004-03-16	J.L. Neff	188489	60891	1299	869
SMNHTAU	NEF36238	Andrena	Belandrena	sagittagalea		Ribble, 1968	female	J.L. Neff 2001		USA	TX, Travis Co., Hornsby Bend R.A.	2013-04-05	J.L. Neff	571545	250795	1546	898
SMNHTAU	SDC.10395	Andrena	Diandrena	puthua		(Cockerell, 1910)	female	K.J. Hung		USA	CA, San Diego Co., Jamul	2014-04-08	K.J. Hung	527555	105465	1123	542
SMNHTAU	SDC.20002	Andrena	Scoliandrena	osmioides		Cockerell, 1916	female	K.J. Hung		USA	CA, San Diego Co., N32.8222 W117.0757	2015-02-24	H.J. Cen	996147	326492	1556	945
SMNHTAU	TAU183084	Andrena	Truncandrena	rotundilabris	rila	Warncke, 1969	male	G. Pisanty 2016		Israel	Dovev	2014-04-08	O. Winberger	1256745	82066	939	657
SMNHTAU	TAU184261	Andrena	Calcarandrena	impasta		Warncke, 1975	female	G. Pisanty		Israel	Jerusalem	2014-02-24	A. Gotlieb	247185	122110	1554	948
SMNHTAU	TAU184804	Andrena	Poecilandrena	bytinskii		Warncke, 1969	male	G. Pisanty		Israel	Sasa	2015-04-20	O. Winberger	340309	145459	1698	921
SMNHTAU	TAU185249	Andrena	Aciandrena	yelkouan		Warncke, 1975	female	G. Pisanty		Israel	Park Brittania	2015-04-20	T. Chaprazaro	684924	202689	1670	954
SMNHTAU	TAU185791	Andrena	Melittoides	ramlehiana		Pérez, 1903	female	G. Pisanty		Israel	Zur Moshe	2015-03-16	I. Eliakim	754435	275575	1739	961
SMNHTAU	TAU185854	Andrena	Avandrena	avara		Warncke, 1967	female	G. Pisanty		Israel	En Vered	2015-04-01	I. Eliakim	752087	287609	1619	821
SMNHTAU	TAU202311	Andrena	Simandrena	venerabilis		Alfken, 1935	female	G. Pisanty		Israel	Lehavim	2015-01-28	G. Pisanty	467757	182226	1663	898
SMNHTAU	TAU203361	Andrena	Cryptandrena	monacha		Warncke, 1965	female	K. Warncke		Turkey	Side	1973-04-27	K. Warncke	1109369	2096	224	---
SMNHTAU	TAU205470	Andrena	Carandrena	euzona		Pérez, 1895	female	G. Pisanty		Israel	Shizzafon	2015-02-27	G. Pisanty	1136740	301914	957	661
SMNHTAU	TAU207241	Andrena	Troandrena	troodica		Warncke, 1975	male	E. Scheuchl		Israel	Har Kramim	1995-03-05	R. Kasher	100196	31840	1012	688
SMNHTAU	TAU207993	Andrena	Truncandrena	bassana		Warncke, 1969	female	G. Pisanty		Israel	Tel Hadid	2015-03-20	G. Pisanty	573556	198508	1585	920
SMNHTAU	TAU208170	Andrena	Truncandrena	mucronata		Morawitz, 1871	female	G. Pisanty 2016		West Bank	Qedumim	2015-03-24	L. Friedman	394516	53579	1243	810
SMNHTAU	TAU212456	Andrena	Ptilandrena	vetula		Lepeletier, 1841	male	G. Pisanty		West Bank	Ma'on, 0-1 km S	2015-04-14	L. Friedman	143521	64061	1632	981
SMNHTAU	TAU213257	Andrena	Campylogaster	caroli		Pérez, 1895	female	G. Pisanty		Israel	Nahal Zin	2015-05-05	L. Friedman	78397	32830	1159	713
SMNHTAU	TAU218192	Andrena	Simandrena	transitoria		Morawitz, 1871	female	G. Pisanty		Israel	Jerusalem	2015-05-08	T. Jumah	756454	262732	1428	772
SMNHTAU	TAU229083	Andrena	Ptilandrena	crocusella		Pisanty & Scheuchl, 2016	female	G. Pisanty	paratype	Israel	Horbat Raqqit	2015-12-21	G. Pisanty	131366	70698	1640	983
SMNHTAU	TAU233411	Andrena	Chlorandrena	orientana		Warncke, 1965	female	G. Pisanty		Israel	Lakhish, 3km NE	2016-02-19	G. Pisanty	252915	122005	1585	950
SMNHTAU	TAU233412	Andrena	Ulandrena	isabellina		Warncke, 1969	male	G. Pisanty		Israel	Lakhish, 3km NE	2016-02-19	G. Pisanty	127436	61118	1490	941
SMNHTAU	TAU234079	Andrena	Chlorandrena	isis		Schmiedeknecht, 1900	female	G. Pisanty		Israel	Shezaf Nature Reserve	2016-02-14	G. Pisanty	670764	354847	1753	933
SMNHTAU	TAU235965	Andrena	Parandrenella	nisoria		Warncke, 1969	male	G. Pisanty		Israel	Lakhish, 3km NE	2016-03-11	G. Pisanty	550487	187856	1645	897
SMNHTAU	TAU236056	Andrena	Cryptandrena	aruana		Warncke, 1967	female	G. Pisanty		Israel	Lakhish, 3km NE	2016-03-11	G. Pisanty	112521	52851	1566	954
SMNHTAU	TAU236062	Andrena	Truncandrena	truncatilabris		Morawitz, 1877	male	G. Pisanty		Israel	Lakhish, 3km NE	2016-03-11	G. Pisanty	829222	196810	1686	945
SMNHTAU	TAU236643	Andrena	Melanapis	fuscosa		Erichson, 1835	female	G. Pisanty		Israel	Park Canada	2016-03-18	G. Pisanty	425982	123027	1619	944
SMNHTAU	TAU239472	Andrena	Orandrena	garrula		Warncke, 1965	female	G. Pisanty		Israel	Har Addir	2016-04-05	G. Pisanty	515231	215854	1757	952
SMNHTAU	TAU247014	Andrena	Brachyandrena	colletiformis		Morawitz, 1874	female	G. Pisanty		Israel	Mishmar Ayalon	2016-06-02	G. Pisanty	63347	16644	946	616
SMNHTAU	TAU252020	Andrena	Cryptandrena	?ventricosa		Dours, 1873	female	G. Pisanty	A. ventricosa or A. brumanensis. The two species are extremely difficult to distinguish in females.	Israel	Sasa	2016-04-14	O. Winberger	372059	147440	1629	945
SMNHTAU	TAU268493	Andrena	Truncandrena	fuligula		Warncke, 1965	female	G. Pisanty		Israel	Kefar Uriyya - Tarom	2017-02-25	G. Pisanty	181109	97295	1451	919
SMNHTAU	TAU268495	Andrena	Poecilandrena	stenofovea		Scheuchl & Pisanty, 2018	male	G. Pisanty		Israel	Kefar Uriyya - Tarom	2017-02-25	G. Pisanty	569793	196687	1783	976
SMNHTAU	TAU268523	Andrena	Poecilandrena	iliaca		Warncke, 1969	male	G. Pisanty		Israel	Kefar Uriyya - Tarom	2017-02-25	G. Pisanty	519537	187103	1672	972
SMNHTAU	TAU268563	Andrena	Chrysandrena	hesperia		Smith, 1853	female	G. Pisanty		Israel	Ya'ar Ben Shemen	2017-02-18	G. Pisanty	968222	319006	1730	829
SMNHTAU	TAU268581	Andrena	Graecandrena	hyemala	repressa	Warncke, 1975	male	G. Pisanty		Israel	Ya'ar Ben Shemen	2017-02-18	G. Pisanty	352446	136219	1637	953
SMNHTAU	TAU268793	Clavipanurgus		orientalicus		(Warncke, 1972)	male	G. Pisanty		Israel	Har Haruah	2017-03-06	G. Pisanty	556832	166318	1684	930
SMNHTAU	TAU268814	Andrena	Micrandrena	oedicnema		Warncke, 1975	male	G. Pisanty		Israel	Har Haruah	2017-03-06	G. Pisanty	584338	210189	1693	962
SMNHTAU	TAU268830	Andrena	Graecandrena	volka		Warncke, 1969	male	G. Pisanty		Israel	Har Haruah	2017-03-06	G. Pisanty	276314	103046	1695	974
SMNHTAU	TAU268837	Andrena	Lepidandrena	statusa		Gusenleitner, 1998	male	G. Pisanty		Israel	Har Haruah	2017-03-06	G. Pisanty	365461	121928	1569	971
SMNHTAU	TAU268892	Andrena	Aenandrena	bisulcata		Morawitz, 1877	male	G. Pisanty		Israel	Har Karmila	2017-03-05	G. Pisanty	453952	167663	1589	941
SMNHTAU	TAU269098	Andrena	Chrysandrena	palaestina		Pisanty & Scheuchl, 2016	female	G. Pisanty 2017		Israel	Holot Shunera	2017-03-17	G. Pisanty	382495	145371	1594	953
SMNHTAU	TAU270425	Andrena	Euandrena	aff. symphyti		Schmiedeknecht, 1883	female	G. Pisanty	Taxon of undetermined status, morphologically very similar to A. symphyti, COI barcode sequence shows 97% similarity to this species. Collected on Symphytum brachycalix in Northern Israel.	Israel	Har Meron	2017-04-04	G. Pisanty	313945	103810	1610	978
SMNHTAU	TAU270491	Andrena	Poliandrena	florea		Fabricius, 1793	male	G. Pisanty		Israel	Nahal Kelah	2017-04-10	G. Pisanty	180323	84848	1657	982
SMNHTAU	TAU272105	Andrena	Margandrena	krausiella		Gusenleitner, 1998	female	G. Pisanty		Israel	Ya'ar Kedoshim	2017-01-16	Y. Farago	195965	65108	1273	848
SMNHTAU	TAU273935	Andrena	Chrysandrena	aegyptiaca		Friese, 1899	male	G. Pisanty		Israel	Nahal Alexander	2017-04-07	K. Levy	219830	106043	1705	976
SMNHTAU	TAU276502	Andrena	?Aciandrena	israelica		Scheuchl & Pisanty, 2016	female	G. Pisanty		Israel	Netiv Halamed He	2017-03-27	T. Roth	821816	298572	1483	718
SMNHTAU	TAU60503	Andrena	Ulandrena	dauma		Warncke, 1969	female	G. Pisanty		Israel	Nahshon	2010-03-25	G. Pisanty	143193	15194	1048	668
SMNHTAU	TAU80626	Andrena	Melittoides	curiosa		(Morawitz, 1877)	male	G. Pisanty		Israel	Beqoa	2011-03-22	G. Pisanty	1122251	106833	884	616
SMNHTAU	TAU93292	Andrena	Carandrena	eremobia		Guiglia, 1933	female	G. Pisanty		Israel	En Mor	2011-04-28	A. Freidberg	915254	313156	1288	682
SMNHTAU	TEMP13	Andrena	Carandrena	schlettereri		Friese, 1896	female	K. Warncke		Turkey	Ankara	1972-04-13	unknown	294813	3015	163	70
SMNHTAU	TEMP15	Andrena	Holandrena	schencki		Morawitz, 1866	female	G. Pisanty		Israel	Merom Golan, Ma'agar Bental	2006-05-09	A. Freidberg	532110	161377	1307	788
SMNHTAU	TEMP4	Andrena	Notandrena	leucura		Warncke, 1974	male	G. Pisanty		Israel	Retamim	2009-04-03	A. Freidberg	803130	207818	1231	659
SMNHTAU	TEMP5	Andrena	Graecandrena	arsinoe		Schmiedeknecht, 1900	female	G. Pisanty		Israel	Elot	2002-04-10	A. Freidberg	336402	133144	1250	819
UCB	EMEC1176119	Andrena	Cremnandrena	anisochlora		Cockerell, 1936	male	J.S. Ascher 1995		USA	CA, Tulare Co., S. Fork Camp, 13 Mi SE Three Rivers	1979-05-03	R. Coville	55388	6922	485	266
UCR	UCR203503	Andrena	Oxyandrena	longifovea		LaBerge, 1977	female	W.E. LaBerge	paratype	USA	CA, Three Rivers	? ? 193?	Timberlake	145603	25602	765	479
UCR	UCR61163	Andrena	Augandrena	plumiscopa		Timberlake, 1951	female	G. Pisanty		USA	CA, Riv. Co., nr. Anza, Silverado Ranch	2001-04-29	G.R. Ballmer	131610	44667	488	263
ZSMC	TEMP16	Andrena	Platygalandrena	fedtschenkoi		Morawitz, 1876	male	E. Stoeckert		Uzbekistan	Zervashanski Okrug, Changir	? May 1930	A. Zimin	177267	46444	414	233
ZSMC	TEMP17	Andrena	Fuscandrena	fuscicollis		Morawitz, 1876	female	W. Grunwaldt		Turkmenistan	Gury Houdan, Kopet Dagh, nh. Shemli	1995-04-19	W. Dolin	344178	115641	1296	871

### Sheet: depositories
depositories
AMNH	American Museum of Natural History, New York City, NY, USA
CNC	Canadian National Collection of Insects, Arachnids and Nematodes, Ottawa, ON, Canada
CTMI	Private collection of John L. Neff, Central Texas Melittological Institute, Austin, TX, USA
GPisanty	Private collection of Gideon Pisanty (temporarily at Tel Aviv University, Tel Aviv, Israel)
INHS	Illinois Natural History Survey, Champaign, IL, USA
KJHung	Private collection of Keng-Lou J. Hung (temporarily at University of Toronto, Toronto, ON, Canada)
KUEC	Entomological Laboratory, Kyushu University, Fukuoka, Japan
OLML	Biologiezentrum Linz, Oberösterreichisches Landesmuseum, Linz, Austria
SMNHTAU	Steinhardt Museum of Natural History, Tel Aviv University, Tel Aviv, Israel
UCB	Essig Museum of Entomology, University of California, Berkeley, CA, USA
UCR	Entomology Research Museum, University of California, Riverside, CA, USA
ZSMC	Zoologische Staatssammlung München, Munich, Germany
